## Supplementary Table S2 for "GLARE: Discovering Hidden Patterns in Spaceflight Transcriptome Using Representation Learning"

### Sheet: Sheet1
Supplementary Table S2. GO terms: Biological process - acts upstream of or within & Biological Process - involved in for the genetic Stress Knowledge Map network defined in Figure 6c. Genes highighted in green are the 5 transcription factors defined from the hypoxia-related cluster used to generate the network. Terms were imported from QuickGO < https://www.ebi.ac.uk/QuickGO/>
Gene name	STZ	DERB2A	NAC083	CEJ1	LTI78	RRTF1	MYC2	ERF017	TED 5	JAZ1	ABI1	RAP2.4	RHL41	EBP	EIN3	APX1	ERF13	IAA6	OBF5	PAP1	TDR1
	cellular response to hypoxia	cellular response to hypoxia	leaf senescence	defense response to bacterium	circadian rhythm	cell division	extracellular ATP signaling	regulation of DNA-templated transcription	gibberellic acid mediated signaling pathway	defense response to bacterium	negative regulation of abscisic acid-activated signaling pathway	cellular response to salt stress	cellular response to hypoxia	ethylene-activated signaling pathway	defense response to bacterium	cellular oxidant detoxification	regulation of DNA-templated transcription	auxin-activated signaling pathway	response to xenobiotic stimulus	response to cold	ethylene-activated signaling pathway
	multicellular organism growth	heat acclimation	negative regulation of DNA-templated transcription	positive regulation of programmed cell death	hyperosmotic salinity response	defense response to fungus	indole glucosinolate biosynthetic process		photomorphogenesis	flower development	peptidyl-threonine dephosphorylation	cytokinin-activated signaling pathway	cold acclimation	heat acclimation	epigenetic regulation of gene expression	cellular response to oxidative stress	ethylene-activated signaling pathway	de-etiolation	salicylic acid mediated signaling pathway	response to abscisic acid	regulation of DNA-templated transcription
	negative regulation of DNA-templated transcription	regulation of DNA-templated transcription	response to abscisic acid	response to bacterium	leaf senescence	phloem or xylem histogenesis	jasmonic acid mediated signaling pathway		positive gravitropism	jasmonic acid mediated signaling pathway	protein dephosphorylation	ethylene-activated signaling pathway	hyperosmotic salinity response	positive regulation of DNA-templated transcription	ethylene-activated signaling pathway	embryo development ending in seed dormancy		regulation of DNA-templated transcription	defense response to other organism	photoinhibition
	photoprotection	response to UV-B	response to salt stress	response to cold	regulation of root development	regulation of auxin mediated signaling pathway	positive regulation of DNA-templated transcription		positive regulation of anthocyanin metabolic process	pollen development	regulation of abscisic acid-activated signaling pathway	red or far-red light signaling pathway	photosynthetic acclimation	programmed cell death	regulation of DNA-templated transcription	hydrogen peroxide catabolic process		response to auxin	DNA-templated transcription
	photosynthesis	response to heat	xylem development	regulation of DNA-templated transcription	response to abscisic acid	regulation of DNA-templated transcription	positive regulation of flavonoid biosynthetic process		positive regulation of circadian rhythm	regulation of cellular response to alkaline pH	regulation of stomatal movement	regulation of cell differentiation	response to chitin	regulation of DNA-templated transcription	regulation of L-ascorbic acid biosynthetic process	lignin biosynthetic process			regulation of DNA-templated transcription
	response to abscisic acid	response to hydrogen peroxide	regulation of leaf senescence		response to cold	regulation of tryptophan metabolic process	protein homotetramerization		positive regulation of transcription by RNA polymerase II	regulation of defense response	response to abscisic acid	regulation of DNA-templated transcription	response to cold	response to cytokinin	response to ethylene	phenylpropanoid biosynthetic process
GO process	response to chitin	response to water deprivation			response to desiccation	root regeneration	regulation of defense response to insect		red or far-red light signaling pathway	regulation of jasmonic acid mediated signaling pathway	response to cold	response to cold	response to heat	response to ethylene	response to hypoxia	response to heat
Includes GO terms	response to cold	positive regulation of DNA-templated transcription			response to mannitol		regulation of DNA-templated transcription		regulation of abscisic acid-activated signaling pathway	response to jasmonic acid	response to heat	response to heat	response to light stimulus	response to hypoxia	sugar mediated signaling pathway	response to reactive oxygen species
Biological porcess:	response to high light intensity	regulation of DNA-templated transcription			response to osmotic stress		regulation of secondary cell wall biogenesis		regulation of DNA-templated transcription	response to wounding		response to light stimulus	response to oxidative stress	response to jasmonic acid	chromatin organization
a) involved in	response to oxidative stress	response to heat			response to reactive oxygen species		regulation of tryptophan metabolic process		regulation of photomorphogenesis			response to osmotic stress	response to stress	response to nitrate starvation
b) acts upstream of or within	response to salt stress	response to stress			response to salt		response to abscisic acid		response to abscisic acid			response to salt stress	response to UV-B	response to other organism
	response to water deprivation				response to salt stress		response to desiccation		response to cold			response to water deprivation	response to wounding
	response to wounding				response to stress		response to jasmonic acid		response to far red light			response to wounding
	regulation of DNA-templated transcription				response to symbiotic bacterium		response to wounding		response to red light
					response to water deprivation		root development		response to UV-B
					response to wounding		stomatal complex development
	Key:						tryptophan metabolic process
	cold
	water deprivation/Abscisic acid/dessication
	ethylene
	defense
